# Reproducible Community States Resolve the Nasopharyngeal Diversity Paradox

**DOI:** 10.1101/2025.09.06.673381

**Authors:** Kuncheng Song, Hayden N Brochu, Monica L Bustos, Qimin Zhang, Martia J Thomas, Ayla B Harris, Crystal R Icenhour, Stanley Letovsky, Lakshmanan K Iyer

## Abstract

The nasopharyngeal microbiome is critical for respiratory health, yet its compositional architecture remains largely uncharacterized, underlying conflicting reports of increased, decreased, or unchanged diversity during infection. Here, we demonstrate that these contradictions arise from a fundamentally overlooked factor: the nasopharynx is organized into six reproducible nasopharyngeal community state types (NPCSTs) that are associated with intrinsic diversity baselines independent of disease status. By uniformly reprocessing 7,790 16S rRNA gene sequencing samples from 28 studies, we show that NPCSTs explain 52% of community variance, four-fold more than study effects, and that disease-diversity associations are attenuated by over 92% after NPCST adjustment. To identify genuine disease markers, we applied NPCST-aware differential abundance testing to SARS-CoV-2 as a case study. Leave-one-study-out (LOSO) cross-validation across 10 cohorts confirmed 13 reproducible taxa with opposing shifts: obligate anaerobes typically studied in other body compartments were enriched, while resident hub genera were depleted with high directional consistency across LOSO iterations. Co-occurrence network analysis independently validated this pattern, identifying the depleted taxa as structural backbone hubs across all NPCSTs. To bridge microbiome ecology and clinical application, we developed the Nasopharyngeal Microbiome Health Index (NMHI), a continuous community-level wellness score achieving AUC of 0.90 and 0.92 in internal and external validations, respectively, with robust performance across all six NPCSTs (AUC: 0.848-0.953). An independent clinical cohort of 147 specimens confirmed that these NPCST and NMHI characteristics are reproducible. Unlike binary classifiers, NMHI quantifies nasopharyngeal health along a spectrum, establishing NPCST-aware analysis as a foundation for precision respiratory microbiome research.
