## Supplementary Tables for "Reproducible Community States Resolve the Nasopharyngeal Diversity Paradox"

### Sheet: Summary
Table	Title
TableS1	Compiled list of primers identified in the meta-analysis used for data processing, with primer name, orientation, hypervariable region (HVR) target, and sequence specified.
TableS2	Maximum hypervariable region (HVR) amplicon lengths (bp) with and without primers included.
TableS3	Claude-identified and human-curated family taxonomy for SILVA 138
TableS4	NPCSTs Samples and Abundance Genera from Ulrb and corresponding NPCST-specific Prevalances.

### Sheet: S1
Table S1. Compiled list of primers identified in the meta-analysis used for data processing, with primer name, orientation, hypervariable region (HVR) target, and sequence specified.
Name	Orientation	HVR target	Sequence
27F-A	Start	V1	AGAGTTYGATYMTGGCTYAG
27F-B	Start		AGARTTTGATCYTGGTTCAG
27F2	Start		AGAGTTTGATCMTGGCTCAG
338R	Stop	V2	TGCTGCCTCCCGTAGGAGT
338F	Start	V3	ACTCCTACGGGAGGCAGCAG
341F	Start		CCTACGGGNGGCWGCAG
533R	Stop		TTACCGCGGCTGCTGGC
534R	Stop		ATTACCGCGGCTGCTGG
515F	Start	V4	GTGCCAGCMGCCGCGG
805R	Stop		GGACTACHVGGGTWTCTAAT
806R	Stop		GACTACHVGGGTATCTAATCC
785F	Start	V5	GGATTAGATACCCBRGTAGTC
799F	Start		GTGCCAGCMGCCGCGGTAA
907R	Stop		CCGTCAATTCMTTTRAGTTT
1061R	Stop	V6	TCACGRCACGAGCTGACGAC
1100R	Stop		GGGTTGCGCTCGTTG
1115F	Start	V7	YAACGAGCGCAACCC
1175R	Stop		ACGTCRTCCCCDCCTTCCTC
1492R	Stop	V9	ACGGCTACCTTGTTACGACTT

### Sheet: S2
Table S2. Maximum hypervariable region (HVR) amplicon lengths (bp) with and without primers included.
HVR(s) targeted	Maximum expected length (bp)
	Primers included	Primers excluded
V1-V2	366	327
V1-V3	544	507
V3-V4	469	429
V4	292	256

### Sheet: S3
Table S3. Claude-identified and human-curated family taxonomy for SILVA 138
Family
f_009E01-B-SD-P15
f_211ds20
f_37-13
f_4572-13
f_67-14
f_A0839
f_A21b
f_A4b
f_AB-539-J10
f_AB1
f_Abditibacteriaceae
f_Acetobacteraceae
f_Acholeplasmataceae
f_Acidaminobacteraceae
f_Acidiferrobacteraceae
f_Acidimicrobiaceae
f_Acidithiobacillaceae
f_Acidobacteriaceae (Subgroup 1)
f_Acidothermaceae
f_Actinomarinaceae
f_AEGEAN-169 marine group
f_Aeromonadaceae
f_Aggregatilineaceae
f_AKAU3564 sediment group
f_AKAU3644
f_AKIW781
f_AKYG1722
f_AKYH767
f_Alcanivoracaceae
f_Alcanivoracaceae1
f_Alicyclobacillaceae
f_Alkalibacteraceae
f_Alteromonadaceae
f_Altiarchaeaceae
f_Amb-16S-1323
f_Aminicenantaceae
f_Amoebophilaceae
f_Anaerofustaceae
f_Anaerolineaceae
f_Anaeromyxobacteraceae
f_Anaerovoracaceae
f_Anaplasmataceae
f_Ancalomicrobiaceae
f_Aneurinibacillaceae
f_Aquaspirillaceae
f_Aquificaceae
f_Arcobacteraceae
f_Ardenticatenaceae
f_Arenicellaceae
f_Armatimonadaceae
f_Azospirillaceae
f_Azospirillales Incertae Sedis
f_B1-7BS
f_Babeliaceae
f_Bacillaceae
f_Bacteriovoracaceae
f_Bacteroidetes BD2-2
f_Bacteroidetes vadinHA17
f_Balneolaceae
f_BD2-7
f_Beggiatoaceae
f_Beijerinckiaceae
f_Bernardetiaceae
f_Beutenbergiaceae
f_BIrii41
f_Blastocatellaceae
f_Blattabacteriaceae
f_Bogoriellaceae
f_Bradymonadaceae
f_Brevibacillaceae
f_Brevibacteriaceae
f_Brevinemataceae
f_Brocadiaceae
f_Bryobacteraceae
f_BSV26
f_Budviciaceae
f_Burkholderiaceae
f_C2U
f_Caedibacteraceae
f_Caldalkalibacillaceae
f_Caldatribacteriaceae
f_Caldicellulosiraptoraceae
f_Caldicoprobacteraceae
f_Caldilineaceae
f_Calditrichaceae
f_Caloramatoraceae
f_Carboxydocellaceae
f_Catellicoccaceae
f_Catenulisporaceae
f_Caulobacteraceae
f_Celerinatantimonadaceae
f_Cellulomonadaceae
f_Cellvibrionaceae
f_Chitinibacteraceae
f_Chitinimonadaceae
f_Chitinophagaceae
f_Chloroflexaceae
f_Chromatiaceae
f_Chromobacteriaceae
f_Chroococcidiopsaceae
f_Chthoniobacteraceae
f_Chthonomonadaceae
f_Clade I
f_Clade III
f_Clade IV
f_Cloacimonadaceae
f_Clostridiisalibacteraceae
f_Coleofasciculaceae
f_Colwelliaceae
f_Comamonadaceae
f_Competibacteraceae
f_Coprothermobacteraceae
f_Coxiellaceae
f_CPla-3 termite group
f_CR-115
f_Criblamydiaceae
f_Crocinitomicaceae
f_Cryomorphaceae
f_Cryptosporangiaceae
f_cvE6
f_Cyanobacteriaceae
f_Cyanobacteriales Incertae Sedis
f_Cyanobiaceae
f_Cyclobacteriaceae
f_Cytophagaceae
f_D05-2
f_Deferribacteraceae
f_Defluviicoccaceae
f_Defluviitaleaceae
f_Deinococcaceae
f_Demequinaceae
f_Dermacoccaceae
f_Dermatophilaceae
f_Desulfatiglandaceae
f_Desulfitibacteraceae
f_Desulfitobacteriaceae
f_Desulfobaccaceae
f_Desulfobacteraceae
f_Desulfobulbaceae
f_Desulfocapsaceae
f_Desulfococcaceae
f_Desulfohalobiaceae
f_Desulfomicrobiaceae
f_Desulfomonilaceae
f_Desulfosarcinaceae
f_Desulfotomaculaceae
f_Desulfotomaculales Incertae Sedis
f_Desulfovibrionaceae
f_Desulfurisporaceae
f_Desulfurococcaceae
f_Desulfuromonadaceae
f_Dethiobacteraceae
f_DEV007
f_Devosiaceae
f_Dictyoglomeraceae
f_Dietziaceae
f_Dongiaceae
f_EC94
f_Ectothiorhodospiraceae
f_Elsteraceae
f_Elusimicrobiaceae
f_Endomicrobiaceae
f_Entotheonellaceae
f_env.OPS 17
f_Erwiniaceae
f_Ethanoligenenaceae
f_Eurycoccales Incertae Sedis
f_Euzebyaceae
f_Exiguobacteraceae
f_F082
f_Family III
f_Ferrovaceae
f_Ferrovibrionaceae
f_Fervidobacteriaceae
f_FFCH9454
f_Fibrobacteraceae
f_Fimbriimonadaceae
f_Flammeovirgaceae
f_Flavobacteriaceae
f_Fodinicurvataceae
f_Francisellaceae
f_Frankiaceae
f_Fusibacteraceae
f_Gaiellaceae
f_Gallionellaceae
f_Garciellaceae
f_Geitlerinemataceae
f_Geminicoccaceae
f_Gemmataceae
f_Gemmatimonadaceae
f_Geoalkalibacteraceae
f_Geobacteraceae
f_Geodermatophilaceae
f_Geothermobacteraceae
f_Gimesiaceae
f_gir-aah93h0
f_Glycomycetaceae
f_Gottschalkiaceae
f_Gracilibacteraceae
f_Gven-F17
f_GW2011
f_GWF2-44-16
f_GZKB124
f_Hadarchaeaceae
f_Hafniaceae
f_Hahellaceae
f_Halanaerobiaceae
f_Haliangiaceae
f_Halieaceae
f_Haloadaptaceae
f_Halobacteriaceae
f_Halobacteroidaceae
f_Halococcaceae
f_Haloferacaceae
f_Halomicrobiaceae
f_Halomonadaceae
f_Haloplasmataceae
f_Halorhodospiraceae
f_Halothiobacillaceae
f_HAW-RM37-2
f_Heliobacteriaceae
f_Herpetosiphonaceae
f_Holophagaceae
f_Holosporaceae
f_Hydrogenedensaceae
f_Hydrogenophilaceae
f_Hydrogenothermaceae
f_Hymenobacteraceae
f_Hyphomicrobiaceae
f_Hyphomicrobiales Incertae Sedis
f_Hyphomonadaceae
f_Iainarchaeaceae
f_Iamiaceae
f_Idiomarinaceae
f_Ignavibacteriaceae
f_Ilumatobacteraceae
f_Immundisolibacteraceae
f_Incertae Sedis
f_Inquilinaceae
f_Intrasporangiaceae
f_Isosphaeraceae
f_Izemoplasmataceae
f_JG30-KF-AS9
f_JG30-KF-CM45
f_JI49D030
f_Jonesiaceae
f_Kaistiaceae
f_Kallotenuaceae
f_Kangiellaceae
f_KD1-131
f_KD3-93
f_KF-JG30-B3
f_KI89A clade
f_Kiloniellaceae
f_Kineosporiaceae
f_Kiritimatiellaceae
f_Koribacteraceae
f_Ktedonobacteraceae
f_Kyrpidiaceae
f_Labraceae
f_Latescibacteraceae
f_Leeiaceae
f_Legionellaceae
f_Lentimicrobiaceae
f_Leptococcaceae
f_Leptolyngbyaceae
f_Leptospiraceae
f_Leptospirillaceae
f_Leucotrichaceae
f_Limnochordaceae
f_Limnotrichaceae
f_Listeriaceae
f_LiUU-11-161
f_Longimicrobiaceae
f_LWQ8
f_Lysobacteraceae
f_M2PB4-65 termite group
f_Magnetospiraceae
f_Magnetospirillaceae
f_Marinifilaceae
f_Marinilabiliaceae
f_Marinobacteraceae
f_Marinococcaceae
f_Marinomonadaceae
f_MB19
f_Melioribacteraceae
f_Methanobacteriaceae
f_Methanocellaceae
f_Methanocorpusculaceae
f_Methanomassiliicoccaceae
f_Methanomethylophilaceae
f_Methanomicrobiaceae
f_Methanosaetaceae
f_Methanosarcinaceae
f_Methanospirillaceae
f_Methylacidiphilaceae
f_Methylococcaceae
f_Methyloligellaceae
f_Methylomirabilaceae
f_Methylomonadaceae
f_Methylophagaceae
f_Methylophilaceae
f_Methylopilaceae
f_MgMjR-022
f_Micavibrionaceae
f_Micrarchaeaceae
f_Microbacteriaceae
f_Microbulbiferaceae
f_Micrococcales Incertae Sedis
f_Microcystaceae
f_Micromonosporaceae
f_Micropepsaceae
f_Microscillaceae
f_Microtrichaceae
f_Midichloriaceae
f_Mitochondria
f_Monoglobaceae
f_Moorellaceae
f_Moritellaceae
f_MWH-CFBk5
f_MWH-UniP1 aquatic group
f_Mycobacteriales Incertae Sedis
f_Myxococcaceae
f_Nakamurellaceae
f_Nannocystaceae
f_Nanosalinaceae
f_Natronincolaceae
f_Neomegalonemataceae
f_Nevskiaceae
f_Nisaeaceae
f_Nitriliruptoraceae
f_Nitrincolaceae
f_Nitrococcaceae
f_Nitrosococcaceae
f_Nitrosomonadaceae
f_Nitrosopumilaceae
f_Nitrososphaeraceae
f_Nitrosotaleaceae
f_Nitrospinaceae
f_Nitrospiraceae
f_Nocardiaceae
f_Nocardioidaceae
f_Nocardiopsidaceae
f_Nodosilineaceae
f_Nostocaceae
f_NS11-12 marine group
f_NS9 marine group
f_Obscuribacteraceae
f_Oceanospirillaceae
f_Oleiphilaceae
f_Oligoflexaceae
f_Oligosphaeraceae
f_OM182 clade
f_Omnitrophaceae
f_Opitutaceae
f_Orbaceae
f_Oscillatoriaceae
f_Oxalobacteraceae
f_Oxobacteraceae
f_p-251-o5
f_p-2534-18B5 gut group
f_P5D1-392
f_Paceibacteraceae
f_Paenibacillaceae
f_Paludibacteraceae
f_Paracaedibacteraceae
f_Parachlamydiaceae
f_Paracoccaceae
f_Parvibaculaceae
f_Parvularculaceae
f_PBS-18
f_Pectobacteriaceae
f_Pedosphaeraceae
f_PeH15
f_Pelotomaculaceae
f_Petrotogaceae
f_Phaselicystaceae
f_Phormidesmiaceae
f_Phormidiaceae
f_PHOS-HE36
f_Phycisphaeraceae
f_Pirellulaceae
f_Piscirickettsiaceae
f_Planococcaceae
f_Pleomorphomonadaceae
f_Polyangiaceae
f_Porticoccaceae
f_PRD18C08
f_Procabacteriaceae
f_Prolixibacteraceae
f_Promicromonosporaceae
f_Proteiniboraceae
f_Proteinivoracaceae
f_PS1 clade
f_Pseudanabaenaceae
f_Pseudoalteromonadaceae
f_Pseudobdellovibrionaceae
f_Pseudohongiellaceae
f_Pseudomonadaceae
f_Pseudonocardiaceae
f_Pseudopelobacteraceae
f_Psychromonadaceae
f_Puniceicoccaceae
f_Puniceispirillales Incertae Sedis
f_Pyrinomonadaceae
f_Raineyaceae
f_Reyranellaceae
f_Rhizobiaceae
f_Rhodanobacteraceae
f_Rhodobiaceae
f_Rhodocyclaceae
f_Rhodomicrobiaceae
f_Rhodospirillaceae
f_Rhodothermaceae
f_Rickettsiaceae
f_Rickettsiellaceae
f_Roseiflexaceae
f_Rs-M59 termite group
f_Ruaniaceae
f_Rubinisphaeraceae
f_Rubritaleaceae
f_Rubrobacteriaceae
f_Saccharimonadaceae
f_Saccharospirillaceae
f_Salinisphaeraceae
f_Salisediminibacteriaceae
f_Sandaracinaceae
f_Sanguibacteraceae
f_Saprospiraceae
f_SAR116 clade
f_SAR86 clade
f_SC-I-84
f_Scalinduaceae
f_Schleiferiaceae
f_Schlesneriaceae
f_Sedimentibacteraceae
f_Segniliparaceae
f_SHA-4
f_Shewanellaceae
f_Silvanigrellaceae
f_Simkaniaceae
f_SM1B06
f_SM23-30
f_SM2D12
f_Smithellaceae
f_Sneathiellaceae
f_Solibacteraceae
f_Solirubrobacteraceae
f_Sphingobacteriaceae
f_Sphingomonadaceae
f_Spirosomataceae
f_Spongiibacteraceae
f_Sporichthyaceae
f_Sporolactobacillaceae
f_Sporomusaceae
f_SRB2
f_ST-12K33
f_Stappiaceae
f_Steroidobacteraceae
f_Streptomycetaceae
f_Streptosporangiaceae
f_Streptosporangiales Incertae Sedis
f_Succinivibrionaceae
f_Sulfobacillaceae
f_Sulfolobaceae
f_Sulfuricellaceae
f_Sulfurimonadaceae
f_Sulfurospirillaceae
f_Sumerlaeaceae
f_Sva1033
f_Symbiobacteraceae
f_Synergistaceae
f_Syntrophaceae
f_Syntrophobacteraceae
f_Syntrophomonadaceae
f_Syntrophorhabdaceae
f_Tenderiaceae
f_Tepidanaerobacteraceae
f_Tepidisphaeraceae
f_Terasakiellaceae
f_Terrimicrobiaceae
f_Thermaceae
f_Thermacetogeniaceae
f_Thermaerobacteraceae
f_Thermicanaceae
f_Thermincolaceae
f_Thermoactinomycetaceae
f_Thermoanaerobacteraceae
f_Thermoanaerobaculaceae
f_Thermodesulfobacteriaceae
f_Thermodesulfovibrionaceae
f_Thermoleophilaceae
f_Thermomicrobiaceae
f_Thermomonosporaceae
f_Thermoproteaceae
f_Thermosediminibacteraceae
f_Thermosynechococcaceae
f_Thermotaleaceae
f_Thioalkalibacteraceae
f_Thioglobaceae
f_Thiohalorhabdaceae
f_Thiomicrospiraceae
f_Tindalliaceae
f_TRA3-20
f_Trueperaceae
f_Tsukamurellaceae
f_UCG-010
f_UCG-011
f_Unknown Family
f_URHD0088
f_vadinBE97
f_vadinHA21
f_Vampirovibrionaceae
f_Vermiphilaceae
f_Vibrionaceae
f_Vicinamibacteraceae
f_Victivallaceae
f_Vulgatibacteraceae
f_W27
f_Waddliaceae
f_WD2101 soil group
f_Williamwhitmaniaceae
f_Woeseiaceae
f_Wohlfahrtiimonadaceae
f_WWH38
f_WX65
f_Xanthobacteraceae
f_Xenococcaceae
f_Xiphinematobacteraceae
f_Yersiniaceae
f_YM_S32_TM7_50_20
f_Zavarziniaceae

### Sheet: S4
Table S4. NPCSTs Samples and Abundance Genera from Ulrb and corresponding NPCST-specific Prevalances. Genera with more than 80% prevalence are in bold font.
NPCSTs	I	II	III	IV	V	VI
Number of Samples	2057	1984	993	371	961	1424
Percentage of Total Samples	0.2641	0.2547	0.1275	0.0476	0.1234	0.1828
Abundant Genera Prevalance acorss NPCSTs [%]
g_Moraxella	98.9305	63.7601	48.5398	86.5229	54.9428	45.6461
g_Corynebacterium	96.9859	99.8992	95.3676		94.589	77.7388
g_Dolosigranulum	89.0617	85.5847	48.0363		50.052	39.0449
g_Streptococcus	97.2776	94.4556	89.3253		93.1322	99.2275
g_Haemophilus	80.8459	65.9778	55.7905	100	70.4475	82.4438
g_Peptoniphilus	28.0506	53.3266			70.8637	28.8624
g_Staphylococcus	86.5338	96.623	100		95.3174	73.8764
g_Lawsonella	26.2518	48.4879	42.0947		68.9906	28.3006
g_Finegoldia	26.3004	51.0585	38.4693		66.3892	25.7725
f_Neisseriaceae	50.0729	55.494	41.994		60.0416	44.382
g_Neisseria	60.0389		42.4975		62.0187	72.5421
g_Gemella	65.2406					80.1264
g_Porphyromonas	49.8785				58.3767	70.9972
g_Hoylesella	36.7039				56.1915	63.4831
g_Acinetobacter	49.7326		61.7321		83.975	51.7556
g_Prevotella	50.3646	52.9738			67.6379	80.4775
g_Fusobacterium	42.9752		36.858		57.232	72.4719
g_Anaerococcus		61.6935	51.4602		77.3153	34.6208
g_Cutibacterium		50.9073	46.2236		75.4422	27.7388
g_Escherichia-Shigella		28.1754			51.1967	34.7612
g_Rothia		57.0565	57.3011		66.9095	79.8455
g_Veillonella		66.1794	60.1208		73.7773	85.2528
f_Enterobacteriaceae		33.6694			55.7752
g_Lactobacillus			28.1974		36.8366	26.8961
g_Enhydrobacter					66.8054	34.691
g_Campylobacter					51.6129	64.7472
g_Bacteroides					33.5068
g_Kocuria					37.7732
g_Dialister					31.4256
g_Micrococcus					60.5619
g_Segatella					42.6639	60.6742
g_Actinomyces					54.6306	60.8146
f_Prevotellaceae					55.8793	70.9972
g_Chryseobacterium					48.0749
f_Lachnospiraceae					34.3392
g_Leptotrichia					36.5245	52.9494
g_Schaalia						66.2219
g_Megasphaera						37.0787
g_Granulicatella						60.2528
f_Pasteurellaceae						34.5506
g_Alloprevotella						31.882
f_Leptotrichiaceae						32.2331
g_Lancefieldella						45.0843
g_Selenomonas						40.7303
g_Parvimonas						32.0927
g_Treponema						31.3202
g_Catonella						33.9185
g_Tannerella						27.6685
